# Evolution in response to prophage activation attenuates the virulence of culturable *Serratia symbiotica* relatives of aphid endosymbionts

**DOI:** 10.1101/2024.12.04.626866

**Authors:** Anthony J. VanDieren, Jeffrey E. Barrick

**Affiliations:** Department of Molecular Biosciences, Center for Systems and Synthetic Biology, The University of Texas at Austin, Austin, Texas, USA

## Abstract

*Serratia symbiotica* bacteria exhibit a range of relationships with aphids. They may be co-obligate mutualists, commensals, or even pathogens depending on the strain, aphid host species, and environment. *Serratia symbiotica* CWBI-2.3^T^ (CWBI), a culturable member of this group, is transmitted to embryos transovarially when it is injected into pea aphids (*Acyrthosiphon pisum*), the same route used by *S. symbiotica* strains that are vertically inherited endosymbionts. Yet, aphids colonized with CWBI die before they give birth to infected offspring. We evolved laboratory populations of CWBI through 15-30 serial passages at two different temperatures in rich media. These nutrient-replete conditions mimic aspects of the environment within aphid hosts that lead to the evolution of reduced endosymbiont genomes. Unexpectedly, all *S. symbiotica* populations propagated at one temperature appeared to evolve slower growth after only a few days due to reactivation of a lytic prophage from the CWBI genome. Though these populations continued to reach saturating cell densities slower than cultures of the ancestor throughout the experiment, representative clones isolated from them had mutations affecting lipopolysaccharide biosynthesis and were resistant to the phage. Some evolved strains exhibited less virulence when injected into aphids, and we observed instances of gene inactivation and loss mediated by insertion elements. Our results illustrate how transposons and prophages can dominate laboratory evolution of newly cultured bacteria, particularly those that are host-associated in nature and have genomes rife with selfish DNA elements. They also suggest that bacteria-phage coevolution can catalyze evolutionary paths that contribute to converting pathogens into stably inherited endosymbionts.

**IMPORTANCE:** Laboratory experiments can be used to explore evolutionary innovations in how microbes associate with animal hosts. *Serratia symbiotica* bacteria exhibit a variety of interactions with aphids. Some strains are obligate endosymbionts. Others have facultative associations with benefits or costs depending on the environmental context. *S. symbiotica* CWBI-2.3^T^ (CWBI) resembles aphid endosymbionts in how it can be transovarially transmitted to aphid embryos. However, adults injected with CWBI do not survive long enough to give birth to infected offspring. We evolved this aphid protosymbiont in rich media to see if this would attenuate its virulence and recapitulate genome reduction observed in endosymbionts. We observed large deletions and gene inactivation, but reactivation of a prophage from the CWBI genome and then evolution of phage resistance dominated. Some evolved strains became less virulent to aphids, suggesting that evolution driven by selfish DNA elements can contribute to the emergence of new endosymbionts from pathogen ancestors.
