## Supplementary material for "Evolution in response to prophage activation attenuates the virulence of culturable *Serratia symbiotica* relatives of aphid endosymbionts": Table S1

				PHASTER	PHASTER	PHASTER	PHASTER	PHASTER	PHASTER	PHASTER	PHASTER	PhaGCN
Designation	Lifestyle	Strain	Prophage #	Position	Contig ID	Size (kb)	Score	Proteins	Completeness	GC%	Annotation	Lineage
	Free-living	CWBI-GFP	1	28900	CWBI-GFP	41.7	150	59	Intact	52.46	PHAGE_entero_phiT5282H_NC_049429	superkingdom:Viruses;clade:Duplodnaviria;kingdom:Heunggongvirae;phylum:Uroviricota;class:Caudoviricetes;family:Peduoviridae;genus:Novemvirus
	Free-living	CWBI-GFP	2	221511	CWBI-GFP	34.9	90	30	Questionable	53.05	PHAGE_Escher_RCS47_NC_042128	superkingdom:Viruses;clade:Duplodnaviria;kingdom:Heunggongvirae;phylum:Uroviricota;class:Caudoviricetes
	Free-living	CWBI-GFP	3	441049	CWBI-GFP	35.8	150	50	Intact	55.31	PHAGE_Haemop_SuMu_NC_019455	superkingdom:Viruses;clade:Duplodnaviria;kingdom:Heunggongvirae;phylum:Uroviricota;class:Caudoviricetes;family:Peduoviridae;genus:Novemvirus
	Free-living	CWBI-GFP	4	771733	CWBI-GFP	48	150	78	Intact	49.34	PHAGE_Salmon_118970_sal3_NC_031940	superkingdom:Viruses;clade:Duplodnaviria;kingdom:Heunggongvirae;phylum:Uroviricota;class:Caudoviricetes
	Free-living	CWBI-GFP	5	914879	CWBI-GFP	35.7	150	52	Intact	55.89	PHAGE_Haemop_SuMu_NC_019455	superkingdom:Viruses;clade:Duplodnaviria;kingdom:Heunggongvirae;phylum:Uroviricota;class:Caudoviricetes;family:Peduoviridae;genus:Novemvirus
LASphi	Free-living	CWBI-GFP	6	1323010	CWBI-GFP	36.7	150	45	Intact	52.29	PHAGE_Salmon_Fels_2_NC_010463	superkingdom:Viruses;clade:Duplodnaviria;kingdom:Heunggongvirae;phylum:Uroviricota;class:Caudoviricetes;family:Peduoviridae
	Free-living	CWBI-GFP	7	1884586	CWBI-GFP	18.4	110	24	Intact	47.2	PHAGE_Entero_P1_NC_005856	superkingdom:Viruses;clade:Duplodnaviria;kingdom:Heunggongvirae;phylum:Uroviricota;class:Caudoviricetes
	Free-living	CWBI-GFP	8	1921934	CWBI-GFP	89.6	150	102	Intact	50.27	PHAGE_Salmon_118970_sal3_NC_031940	superkingdom:Viruses;clade:Duplodnaviria;kingdom:Heunggongvirae;phylum:Uroviricota;class:Caudoviricetes
	Free-living	CWBI-GFP	9	2111306	CWBI-GFP	44.2	150	43	Intact	52.79	PHAGE_Entero_phiT5282H_NC_049429	superkingdom:Viruses;clade:Duplodnaviria;kingdom:Heunggongvirae;phylum:Uroviricota;class:Caudoviricetes;family:Peduoviridae;genus:Novemvirus
	Free-living	CWBI-GFP	10	2236529	CWBI-GFP	16.8	150	29	Intact	54.87	PHAGE_Ralsto_RSA1_NC_009382	superkingdom:Viruses;clade:Duplodnaviria;kingdom:Heunggongvirae;phylum:Uroviricota;class:Caudoviricetes;family:Peduoviridae
	Free-living	CWBI-GFP	11	2465690	CWBI-GFP	17.8	120	21	Intact	49.05	PHAGE_Mannhe_vB_MhS_535AP2_NC_028853	-
	Free-living	HB1	1	24390	NZ_JACBG010000020.1	26.4	120	34	Intact	52.9	PHAGE_Endosy_APSE_1_NC_000935	superkingdom:Viruses;clade:Duplodnaviria;kingdom:Heunggongvirae;phylum:Uroviricota;class:Caudoviricetes
LASphi-like	Free-living	HB1	2	593	NZ_JACBG010000024.1	44.9	150	60	Intact	48.53	PHAGE_Salmon_Fels_2_NC_010463	superkingdom:Viruses;clade:Duplodnaviria;kingdom:Heunggongvirae;phylum:Uroviricota;class:Caudoviricetes;family:Peduoviridae
	Free-living	HB1	3	26773	NZ_JACBG010000003.1	44	150	54	Intact	51.78	PHAGE_Salmon_118970_sal3_NC_031940	superkingdom:Viruses;clade:Duplodnaviria;kingdom:Heunggongvirae;phylum:Uroviricota;class:Caudoviricetes
	Free-living	HB1	4	860	NZ_JACBG010000050.1	14.9	150	20	Intact	55.16	PHAGE_entero_phiT5282H_NC_049429	superkingdom:Viruses;clade:Duplodnaviria;kingdom:Heunggongvirae;phylum:Uroviricota;class:Caudoviricetes;family:Peduoviridae;genus:Novemvirus
	Free-living	24.1	1	191407	NZ_CP072652.1	26.8	90	38	Questionable	40.18	PHAGE_Vibrio_CTX_NC_015209	superkingdom:Viruses;clade:Duplodnaviria;kingdom:Heunggongvirae;phylum:Uroviricota;class:Caudoviricetes
LASphi-like	Free-living	24.1	2	379603	NZ_CP072652.1	42.1	150	56	Intact	52.14	PHAGE_Salmon_Fels_2_NC_010463	superkingdom:Viruses;clade:Duplodnaviria;kingdom:Heunggongvirae;phylum:Uroviricota;class:Caudoviricetes;family:Peduoviridae
	Free-living	24.1	3	803224	NZ_CP072652.1	34.2	150	48	Intact	56.03	PHAGE_Haemop_SuMu_NC_019455	superkingdom:Viruses;clade:Duplodnaviria;kingdom:Heunggongvirae;phylum:Uroviricota;class:Caudoviricetes;family:Peduoviridae;genus:Novemvirus
LASphi-like	Free-living	24.1	4	1950387	NZ_CP072652.1	47.4	150	52	Intact	48.57	PHAGE_Salmon_Fels_2_NC_010463	superkingdom:Viruses;clade:Duplodnaviria;kingdom:Heunggongvirae;phylum:Uroviricota;class:Caudoviricetes;family:Peduoviridae
	Free-living	24.1	5	2174221	NZ_CP072652.1	17.3	90	17	Questionable	48.33	PHAGE_Escher_RCS47_NC_042128	-
	Free-living	24.1	6	2453030	NZ_CP072652.1	33.6	150	47	Intact	55.94	PHAGE_Haemop_SuMu_NC_019455	superkingdom:Viruses;clade:Duplodnaviria;kingdom:Heunggongvirae;phylum:Uroviricota;class:Caudoviricetes;family:Peduoviridae;genus:Novemvirus
	Free-living	Apa8A1	1	139219	NZ_WSPOO3000001.1	13.4	100	20	Intact	47.18	PHAGE_Escher_RCS47_NC_042128	-
	Free-living	Apa8A1	2	828847	NZ_WSPOO3000001.1	47.5	150	61	Intact	53.56	PHAGE_Mannhe_vB_MhM_3927AP2_NC_028766	superkingdom:Viruses;clade:Duplodnaviria;kingdom:Heunggongvirae;phylum:Uroviricota;class:Caudoviricetes;family:Peduoviridae;genus:Novemvirus
	Free-living	Apa8A1	3	1108965	NZ_WSPOO3000001.1	71.8	150	94	Intact	54.51	PHAGE_Entero_phiT5282H_NC_049429	superkingdom:Viruses;clade:Duplodnaviria;kingdom:Heunggongvirae;phylum:Uroviricota;class:Caudoviricetes;family:Peduoviridae;genus:Novemvirus
	Free-living	Apa8A1	4	1328071	NZ_WSPOO3000001.1	37.9	120	33	Intact	53.26	PHAGE_Vibrio_CTX_NC_015209	-
	Free-living	Apa8A1	5	1499415	NZ_WSPOO3000001.1	43.3	150	54	Intact	52.89	PHAGE_Salmon_SEN8_NC_047753	superkingdom:Viruses;clade:Duplodnaviria;kingdom:Heunggongvirae;phylum:Uroviricota;class:Caudoviricetes;family:Peduoviridae
	Free-living	Apa8A1	6	1568603	NZ_WSPOO3000001.1	32.5	130	31	Intact	51.71	PHAGE_Entero_SfI_NC_027339	-
	Free-living	Apa8A1	7	1810470	NZ_WSPOO3000001.1	46.7	150	68	Intact	49.31	PHAGE_Salmon_118970_sal3_NC_031940	superkingdom:Viruses;clade:Duplodnaviria;kingdom:Heunggongvirae;phylum:Uroviricota;class:Caudoviricetes
	Free-living	Apa8A1	8	2400633	NZ_WSPOO3000001.1	44.2	150	65	Intact	50.04	PHAGE_Salmon_SEN34_NC_028699	superkingdom:Viruses;clade:Duplodnaviria;kingdom:Heunggongvirae;phylum:Uroviricota;class:Caudoviricetes
	Free-living	Apa8A1	9	134055	NZ_WSPOO3000002.1	48	150	68	Intact	49.22	PHAGE_Salmon_118970_sal3_NC_031940	superkingdom:Viruses;clade:Duplodnaviria;kingdom:Heunggongvirae;phylum:Uroviricota;class:Caudoviricetes
	Free-living	Apa8A1	10	214176	NZ_WSPOO3000002.1	38.8	150	49	Intact	52.2	PHAGE_Entero_mEp235_NC_019708	superkingdom:Viruses;clade:Duplodnaviria;kingdom:Heunggongvirae;phylum:Uroviricota;class:Caudoviricetes
	Endosymbiont	AURT-53S	1	2576	JAAKDH010000018.1	34.5	110	31	Intact	51.32	PHAGE_Shigel_Sf6_NC_005344	-
	Endosymbiont	AURT-53S	2	1105	JAAKDH010000052.1	13.2	150	26	Intact	51.82	PHAGE_Salmon_RE_2010_NC_019488	superkingdom:Viruses;clade:Duplodnaviria;kingdom:Heunggongvirae;phylum:Uroviricota;class:Caudoviricetes;family:Peduoviridae
	Endosymbiont	AURT-53S	3	192	JAAKDH010000053.1	12.3	110	30	Intact	50.15	PHAGE_Entero_mEp460_NC_019716	superkingdom:Viruses;clade:Duplodnaviria;kingdom:Heunggongvirae;phylum:Uroviricota;class:Caudoviricetes
	Endosymbiont	PCOLA-89S	1	5671	JAAKDG010000027.1	5.2	70	11	Questionable	54.28	PHAGE_Entero_phiT5282H_NC_049429	superkingdom:Viruses;clade:Duplodnaviria;kingdom:Heunggongvirae;phylum:Uroviricota;class:Caudoviricetes;family:Peduoviridae
	Endosymbiont	IS	1	21367	NZ_AP019531.1	11	100	20	Intact	51.68	PHAGE_Escher_SH2026Stx1_NC_049919	superkingdom:Viruses;clade:Duplodnaviria;kingdom:Heunggongvirae;phylum:Uroviricota;class:Caudoviricetes
	Endosymbiont	IS	2	176313	NZ_AP019531.1	20.4	120	36	Intact	50.13	PHAGE_Mannhe_vB_MhM_3927AP2_NC_028766	superkingdom:Viruses;clade:Duplodnaviria;kingdom:Heunggongvirae;phylum:Uroviricota;class:Caudoviricetes;family:Peduoviridae;genus:Novemvirus
	Endosymbiont	IS	3	812268	NZ_AP019531.1	9.1	80	13	Questionable	48.62	PHAGE_Entero_mEp235_NC_019708	superkingdom:Viruses;clade:Duplodnaviria;kingdom:Heunggongvirae;phylum:Uroviricota;class:Caudoviricetes
	Endosymbiont	IS	4	1080620	NZ_AP019531.1	33.1	150	42	Intact	48.67	PHAGE_Salmon_118970_sal3_NC_031940	superkingdom:Viruses;clade:Duplodnaviria;kingdom:Heunggongvirae;phylum:Uroviricota;class:Caudoviricetes
	Endosymbiont	IS	5	1454062	NZ_AP019531.1	21.5	140	25	Intact	45.66	PHAGE_Salmon_118970_sal3_NC_031940	superkingdom:Viruses;clade:Duplodnaviria;kingdom:Heunggongvirae;phylum:Uroviricota;class:Caudoviricetes
	Endosymbiont	IS	6	1607364	NZ_AP019531.1	24	50	23	Incomplete	50.24	PHAGE_Pseudo_PS_1_NC_029066	-
	Endosymbiont	IS	7	1835451	NZ_AP019531.1	24.7	80	26	Questionable	52.94	PHAGE_Escher_RCS47_NC_042128	superkingdom:Viruses;clade:Duplodnaviria;kingdom:Heunggongvirae;phylum:Uroviricota;class:Caudoviricetes
	Endosymbiont	IS	8	2439469	NZ_AP019531.1	41.3	150	60	Intact	50.64	PHAGE_Salmon_118970_sal3_NC_031940	superkingdom:Viruses;clade:Duplodnaviria;kingdom:Heunggongvirae;phylum:Uroviricota;class:Caudoviricetes
	Endosymbiont	Tucson	1	201144	NZ_GL636100.1	10.2	80	13	Questionable	34.35	PHAGE_Salmon_118970_sal3_NC_031940	superkingdom:Viruses;clade:Duplodnaviria;kingdom:Heunggongvirae;phylum:Uroviricota;class:Caudoviricetes
	Endosymbiont	Tucson	2	17265	NZ_GL636105.1	42	110	27	Intact	41.41	PHAGE_Salmon_118970_sal3_NC_031940	superkingdom:Viruses;clade:Duplodnaviria;kingdom:Heunggongvirae;phylum:Uroviricota;class:Caudoviricetes
	Endosymbiont	Tucson	3	481	NZ_GL636124.1	13.2	90	27	Questionable	52.61	PHAGE_Mannhe_vB_MhM_3927AP2_NC_028766	superkingdom:Viruses;clade:Duplodnaviria;kingdom:Heunggongvirae;phylum:Uroviricota;class:Caudoviricetes;family:Peduoviridae;genus:Novemvirus
	Endosymbiont	Tucson	4	213478	NZ_GL636126.1	21	150	25	Intact	41.32	PHAGE_Salmon_118970_sal3_NC_031940	superkingdom:Viruses;clade:Duplodnaviria;kingdom:Heunggongvirae;phylum:Uroviricota;class:Caudoviricetes
	Endosymbiont	PLYR-94S	1	56273	JAAKI010000004.1	19.4	150	23	Intact	51.29	PHAGE_Entero_mEp235_NC_019708	superkingdom:Viruses;clade:Duplodnaviria;kingdom:Heunggongvirae;phylum:Uroviricota;class:Caudoviricetes
	Endosymbiont	PLYR-94S	2	4119	JAAKI010000005.1	27.4	150	46	Intact	45.24	PHAGE_Salmon_118970_sal3_NC_031940	superkingdom:Viruses;clade:Duplodnaviria;kingdom:Heunggongvirae;phylum:Uroviricota;class:Caudoviricetes
	Endosymbiont	PLYR-94S	3	12572	JAAKI010000034.1	15.1	50	28	Incomplete	50.1	PHAGE_Salmon_SEN5_NC_028701	superkingdom:Viruses;clade:Duplodnaviria;kingdom:Heunggongvirae;phylum:Uroviricota;class:Caudoviricetes;family:Peduoviridae
	Endosymbiont	PLYR-94S	4	4941	JAAKI010000059.1	12.6	150	23	Intact	55.46	PHAGE_Salmon_vB_SemP_Emek_NC_018275	superkingdom:Viruses;clade:Duplodnaviria;kingdom:Heunggongvirae;phylum:Uroviricota;class:Caudoviricetes;genus:Lederbergvirus
	Endosymbiont	PLYR-94S	5	862	JAAKI010000066.1	12.9	150	27	Intact	57.66	PHAGE_Mannhe_vB_MhM_3927AP2_NC_028766	superkingdom:Viruses;clade:Duplodnaviria;kingdom:Heunggongvirae;phylum:Uroviricota;class:Caudoviricetes
	Endosymbiont	PLYR-94S	6	1	JAAKI010000093.1	3.4	50	8	Incomplete	47.81	PHAGE_Mannhe_vB_MhM_3927AP2_NC_028766	superkingdom:Viruses;clade:Duplodnaviria;kingdom:Heunggongvirae;phylum:Uroviricota;class:Caudoviricetes
	Endosymbiont	PERIS-14S	1	15982	JAAKDF010000005.1	33.2	150	34	Intact	47.68	PHAGE_Bacill_G_NC_023719	-
	Endosymbiont	SCt-VLC	1	82353	NZ_FR904230.1	27.1	70	26	Questionable	47.82	PHAGE_Klebsi_ST13_OXA48phi12.1_NC_049453	superkingdom:Viruses;clade:Duplodnaviria;kingdom:Heunggongvirae;phylum:Uroviricota;class:Caudoviricetes;family:Peduoviridae
	Endosymbiont	SCt-VLC	2	325634	NZ_FR904230.1	17.6	120	25	Intact	53.01	PHAGE_Entero_mEp460_NC_019716	superkingdom:Viruses;clade:Duplodnaviria;kingdom:Heunggongvirae;phylum:Uroviricota;class:Caudoviricetes
	Endosymbiont	SCt-VLC	3	48936	NZ_FR904233.1	45.8	130	54	Intact	51.97	PHAGE_Endosy_APSE_1_NC_000935	superkingdom:Viruses;clade:Duplodnaviria;kingdom:Heunggongvirae;phylum:Uroviricota;class:Caudoviricetes
	Endosymbiont	SCt-VLC	4	82056	NZ_FR904234.1	10.8	80	18	Questionable	50.94	PHAGE_Shigel_Sf6_NC_005344	-
	Endosymbiont	SCt-VLC	5	152454	NZ_FR904234.1	21.9	150	31	Intact	52.84	PHAGE_Salmon_ST64B_NC_004313	superkingdom:Viruses;clade:Duplodnaviria;kingdom:Heunggongvirae;phylum:Uroviricota;class:Caudoviricetes
	Endosymbiont	SCt-VLC	6	130364	NZ_FR904235.1	22.8	140	28	Intact	52.59	PHAGE_Agroba_Atu_ph07_NC_042013	-
	Endosymbiont	SCt-VLC	7	30814	NZ_FR904240.1	37.9	130	43	Intact	49.16	PHAGE_Salmon_SEN5_NC_028701	superkingdom:Viruses;clade:Duplodnaviria;kingdom:Heunggongvirae;phylum:Uroviricota;class:Caudoviricetes
	Endosymbiont	MCAR-56S	1	309	JAAKDJ010000009.1	15.8	150	26	Intact	53.75	PHAGE_Entero_c_1_NC_019706	superkingdom:Viruses;clade:Duplodnaviria;kingdom:Heunggongvirae;phylum:Uroviricota;class:Caudoviricetes
	Endosymbiont	MCAR-56S	2	19275	JAAKDJ010000011.1	17.6	130	22	Intact	55.7	PHAGE_Mannhe_vB_MhM_3927AP2_NC_028766	superkingdom:Viruses;clade:Duplodnaviria;kingdom:Heunggongvirae;phylum:Uroviricota;class:Caudoviricetes;family:Peduoviridae;genus:Novemvirus
	Endosymbiont	MCAR-56S	3	64	JAAKDJ010000027.1	26.9	150	40	Intact	52.47	PHAGE_Salmon_118970_sal3_NC_031940	superkingdom:Viruses;clade:Duplodnaviria;kingdom:Heunggongvirae;phylum:Uroviricota;class:Caudoviricetes
